# scMontage: Fast and Robust Gene Expression Similarity Search for Massive Single-cell Data

**DOI:** 10.1101/2020.08.30.271395

**Authors:** Tomoya Mori, Naila Shinwari, Wataru Fujibuchi

**Affiliations:** Center for iPS Cell Research and Application (CiRA), Kyoto University, 53 Kawahara-cho, Shogoin, Sakyo-ku, Kyoto 606-8507, Japan; Bioinformatics Center, Institute for Chemical Research, Kyoto University, Gokasho, Uji, Kyoto 611-0011, Japan

**Author notes:** These authors contributed equally to this work (Tomoya Mori, Naila Shinwari). Corresponding author: (Fujibuchi W).

**Keywords:** Human Cell Atlas, Massive single-cell data, Gene expression profile similarity, Cell type analysis, Fisher Z-transformation

## Abstract

Single-cell RNA-seq (scRNA-seq) analysis is widely used to characterize cell types or detect heterogeneity of cell states at much higher resolutions than ever before. Here we introduce scMontage (https://scmontage.stemcellinformatics.org), a gene expression similarity search server dedicated to scRNA-seq data, which can rapidly compare a query with thousands of samples within a few seconds. The scMontage search is based on Spearman’s rank correlation coefficient and its robustness is ensured by introducing Fisher’s Z-transformation and Z-test. Furthermore, search results are linked to a human cell database SHOGoiN (http://shogoin.stemcellinformatics.org), which enable users to fast access to additional cell-type specific information. The scMontage is available not only as a web server but also as a stand-alone application for user’s own data, and thus it enhances the reliability and throughput of cell analysis and helps users gain new insights into their research.
