## Supplementary Tables for "scMontage: Fast and Robust Gene Expression Similarity Search for Massive Single-cell Data"

### Sheet: Table S1
Supplementary Table S1: Search result when human pancreatic alpha cell (GEO id: GSM1901473) is queried
Sample ID	P-value of Fisher's Z-transformed rank correlation coefficient	Spearman's rank correlation coefficient	# genes used for matching	Sample information
GSM1901473	0	1	588	GSM1901473 |GPL11154 (HiSeq 2000)|H.sapiens|3110001010000000000000-020 (Pancreas, Alpha cell (Pancreatic islet))
GSM1901487	3.62266e-13	0.556442	588	GSM1901487 |GPL11154 (HiSeq 2000)|H.sapiens|3110001010000000000000-020 (Pancreas, Alpha cell (Pancreatic islet))
GSM1901493	7.22888e-12	0.544295	588	GSM1901493 |GPL11154 (HiSeq 2000)|H.sapiens|3110001010000000000000-020 (Pancreas, Alpha cell (Pancreatic islet))
GSM1901488	1.94848e-10	0.529727	588	GSM1901488 |GPL11154 (HiSeq 2000)|H.sapiens|3110001010000000000000-020 (Pancreas, Alpha cell (Pancreatic islet))
GSM1901458	3.72947e-10	0.526685	588	GSM1901458 |GPL11154 (HiSeq 2000)|H.sapiens|3110001010000000000000-212 (Pancreas, PP cell (Pancreatic islet))
GSM1901497	1.09923e-09	0.521478	588	GSM1901497 |GPL11154 (HiSeq 2000)|H.sapiens|3110001010000000000000-020 (Pancreas, Alpha cell (Pancreatic islet))
GSM1901464	1.62965e-09	0.519536	588	GSM1901464 |GPL11154 (HiSeq 2000)|H.sapiens|3110002050000000000000-090 (Pancreas, Duct cell (Pancreatic islet))
GSM1901519	3.53105e-09	0.515645	588	GSM1901519 |GPL11154 (HiSeq 2000)|H.sapiens|3110001010000000000000-026 (Pancreas, Beta cell (Pancreatic islet))
GSM1901476	5.07855e-09	0.513781	588	GSM1901476 |GPL11154 (HiSeq 2000)|H.sapiens|3110002050000000000000-090 (Pancreas, Duct cell (Pancreatic islet))
GSM1901461	7.37054e-09	0.511845	588	GSM1901461 |GPL11154 (HiSeq 2000)|H.sapiens|3110002010000000000000-019 (Pancreas, Acinar cell (Pancreatic islet))
GSM1901470	8.42041e-09	0.511146	588	GSM1901470 |GPL11154 (HiSeq 2000)|H.sapiens|3110001010000000000000-020 (Pancreas, Alpha cell (Pancreatic islet))
GSM1901466	2.75898e-08	0.504768	588	GSM1901466 |GPL11154 (HiSeq 2000)|H.sapiens|3110001010000000000000-020 (Pancreas, Alpha cell (Pancreatic islet))
GSM1901463	3.9645e-08	0.502762	588	GSM1901463 |GPL11154 (HiSeq 2000)|H.sapiens|3110001010000000000000 (Pancreas, Pancreatic islet cell (Pancreatic islet))
GSM1901468	1.29785e-07	0.495994	588	GSM1901468 |GPL11154 (HiSeq 2000)|H.sapiens|3110001010000000000000-212 (Pancreas, PP cell (Pancreatic islet))
GSM1901510	1.40509e-07	0.495529	588	GSM1901510 |GPL11154 (HiSeq 2000)|H.sapiens|3110002010000000000000-019 (Pancreas, Acinar cell (Pancreatic islet))
GSM1901492	1.80019e-07	0.494068	588	GSM1901492 |GPL11154 (HiSeq 2000)|H.sapiens|3110001010000000000000-212 (Pancreas, PP cell (Pancreatic islet))
GSM1901456	1.94517e-07	0.493608	588	GSM1901456 |GPL11154 (HiSeq 2000)|H.sapiens|3110001010000000000000-020 (Pancreas, Alpha cell (Pancreatic islet))
GSM1901512	2.94775e-07	0.491114	588	GSM1901512 |GPL11154 (HiSeq 2000)|H.sapiens|3110002010000000000000-019 (Pancreas, Acinar cell (Pancreatic islet))
GSM1901481	4.62171e-07	0.488364	588	GSM1901481 |GPL11154 (HiSeq 2000)|H.sapiens|3110002010000000000000-019 (Pancreas, Acinar cell (Pancreatic islet))
GSM1901478	6.09524e-07	0.486643	588	GSM1901478 |GPL11154 (HiSeq 2000)|H.sapiens|3110002050000000000000-090 (Pancreas, Duct cell (Pancreatic islet))
GSM1901472	8.39487e-07	0.484626	588	GSM1901472 |GPL11154 (HiSeq 2000)|H.sapiens|3110002010000000000000-019 (Pancreas, Acinar cell (Pancreatic islet))
GSM1901460	8.52735e-07	0.484526	588	GSM1901460 |GPL11154 (HiSeq 2000)|H.sapiens|3110001010000000000000-212 (Pancreas, PP cell (Pancreatic islet))
GSM1901490	9.31586e-07	0.483963	588	GSM1901490 |GPL11154 (HiSeq 2000)|H.sapiens|3110001010000000000000-026 (Pancreas, Beta cell (Pancreatic islet))
GSM1901483	1.31145e-06	0.481763	588	GSM1901483 |GPL11154 (HiSeq 2000)|H.sapiens|3110002050000000000000-090 (Pancreas, Duct cell (Pancreatic islet))
GSM1901485	2.75321e-06	0.476864	588	GSM1901485 |GPL11154 (HiSeq 2000)|H.sapiens|3110001010000000000000 (Pancreas, Pancreatic islet cell (Pancreatic islet))
GSM1901455	3.61521e-06	0.475019	588	GSM1901455 |GPL11154 (HiSeq 2000)|H.sapiens|3110001010000000000000 (Pancreas, Pancreatic islet cell (Pancreatic islet))
GSM1901475	4.27892e-06	0.473863	588	GSM1901475 |GPL11154 (HiSeq 2000)|H.sapiens|3110001010000000000000-020 (Pancreas, Alpha cell (Pancreatic islet))
GSM1901489	5.60501e-06	0.471991	588	GSM1901489 |GPL11154 (HiSeq 2000)|H.sapiens|3110001010000000000000-020 (Pancreas, Alpha cell (Pancreatic islet))
GSM1901462	7.27648e-06	0.470156	588	GSM1901462 |GPL11154 (HiSeq 2000)|H.sapiens|3110001010000000000000-067 (Pancreas, Delta cell (Pancreatic islet))
GSM1901474	9.53491e-06	0.468226	588	GSM1901474 |GPL11154 (HiSeq 2000)|H.sapiens|3110001010000000000000-212 (Pancreas, PP cell (Pancreatic islet))
GSM1901518	1.24325e-05	0.466304	588	GSM1901518 |GPL11154 (HiSeq 2000)|H.sapiens|3110001010000000000000-026 (Pancreas, Beta cell (Pancreatic islet))
GSM1901495	1.69673e-05	0.464013	588	GSM1901495 |GPL11154 (HiSeq 2000)|H.sapiens|3110001010000000000000-020 (Pancreas, Alpha cell (Pancreatic islet))
GSM1901459	1.77615e-05	0.463673	588	GSM1901459 |GPL11154 (HiSeq 2000)|H.sapiens|3110002050000000000000-090 (Pancreas, Duct cell (Pancreatic islet))
GSM1901467	3.0135e-05	0.459669	588	GSM1901467 |GPL11154 (HiSeq 2000)|H.sapiens|3110001010000000000000-212 (Pancreas, PP cell (Pancreatic islet))
GSM1901491	5.36354e-05	0.45515	588	GSM1901491 |GPL11154 (HiSeq 2000)|H.sapiens|3110002050000000000000-090 (Pancreas, Duct cell (Pancreatic islet))
GSM1901480	7.30454e-05	0.452658	588	GSM1901480 |GPL11154 (HiSeq 2000)|H.sapiens|3110001010000000000000-020 (Pancreas, Alpha cell (Pancreatic islet))
GSM1901465	8.36201e-05	0.451551	588	GSM1901465 |GPL11154 (HiSeq 2000)|H.sapiens|3110001010000000000000-026 (Pancreas, Beta cell (Pancreatic islet))
GSM1901479	8.57233e-05	0.451346	588	GSM1901479 |GPL11154 (HiSeq 2000)|H.sapiens|3110001010000000000000-212 (Pancreas, PP cell (Pancreatic islet))
GSM1901484	0.000121337	0.448448	588	GSM1901484 |GPL11154 (HiSeq 2000)|H.sapiens|3110001010000000000000-020 (Pancreas, Alpha cell (Pancreatic islet))
GSM1901486	0.000148185	0.446748	588	GSM1901486 |GPL11154 (HiSeq 2000)|H.sapiens|3110001010000000000000-020 (Pancreas, Alpha cell (Pancreatic islet))
GSM1901494	0.000183762	0.44489	588	GSM1901494 |GPL11154 (HiSeq 2000)|H.sapiens|3110002050000000000000-090 (Pancreas, Duct cell (Pancreatic islet))
GSM1901499	0.000244973	0.442361	588	GSM1901499 |GPL11154 (HiSeq 2000)|H.sapiens|3110001010000000000000-212 (Pancreas, PP cell (Pancreatic islet))
GSM1269017	0.000360032	0.438883	588	GSM1269017 |GPL16791 (HiSeq 2500)|H.sapiens|6000003010000000000000-738 (Muscle, Myoblast_T0 (Skeletal muscle))
GSM1901457	0.0003642	0.438778	588	GSM1901457 |GPL11154 (HiSeq 2000)|H.sapiens|3110001010000000000000-067 (Pancreas, Delta cell (Pancreatic islet))
GSM1901502	0.000393594	0.438063	588	GSM1901502 |GPL11154 (HiSeq 2000)|H.sapiens|3110002010000000000000-019 (Pancreas, Acinar cell (Pancreatic islet))
GSM1846975	0.000404227	0.437817	588	GSM1846975 |GPL16791 (HiSeq 2500)|H.sapiens|7020001000000000000000-715 (Early embryonic tissue, Embryonic stem cell (Inner cell mass))
GSM1901515	0.00049656	0.435896	588	GSM1901515 |GPL11154 (HiSeq 2000)|H.sapiens|3110001010000000000000-020 (Pancreas, Alpha cell (Pancreatic islet))
GSM1901482	0.000576428	0.434482	588	GSM1901482 |GPL11154 (HiSeq 2000)|H.sapiens|3110001010000000000000-026 (Pancreas, Beta cell (Pancreatic islet))
GSM1901496	0.000802557	0.43128	588	GSM1901496 |GPL11154 (HiSeq 2000)|H.sapiens|3110001010000000000000-026 (Pancreas, Beta cell (Pancreatic islet))
GSM1269252	0.00130643	0.426387	588	GSM1269252 |GPL11154 (HiSeq 2000)|H.sapiens|6000003010000000000000-738 (Muscle, Myoblast_T72 (Skeletal muscle))
GSM1268977	0.00146363	0.425213	588	GSM1268977 |GPL16791 (HiSeq 2500)|H.sapiens|6000003010000000000000-738 (Muscle, Myoblast_T0 (Skeletal muscle))
GSM1901523	0.00163806	0.424036	588	GSM1901523 |GPL11154 (HiSeq 2000)|H.sapiens|3110001010000000000000-026 (Pancreas, Beta cell (Pancreatic islet))
GSM1846965	0.00183541	0.422835	588	GSM1846965 |GPL16791 (HiSeq 2500)|H.sapiens|7020001000000000000000-715 (Early embryonic tissue, Embryonic stem cell (Inner cell mass))
GSM1269100	0.00210729	0.421356	588	GSM1269100 |GPL16791 (HiSeq 2500)|H.sapiens|6000003010000000000000-738 (Muscle, Myoblast_T24 (Skeletal muscle))
GSM1268989	0.00232172	0.420306	588	GSM1268989 |GPL16791 (HiSeq 2500)|H.sapiens|6000003010000000000000-738 (Muscle, Myoblast_T0 (Skeletal muscle))
GSM1901509	0.00271964	0.418569	588	GSM1901509 |GPL11154 (HiSeq 2000)|H.sapiens|3110001010000000000000-026 (Pancreas, Beta cell (Pancreatic islet))
GSM1901522	0.00277307	0.418354	588	GSM1901522 |GPL11154 (HiSeq 2000)|H.sapiens|3110001010000000000000-020 (Pancreas, Alpha cell (Pancreatic islet))
GSM1846955	0.00367939	0.415166	588	GSM1846955 |GPL16791 (HiSeq 2500)|H.sapiens|7020001000000000000000-715 (Early embryonic tissue, Embryonic stem cell (Inner cell mass))
GSM1269010	0.00423744	0.413535	588	GSM1269010 |GPL16791 (HiSeq 2500)|H.sapiens|6000003010000000000000-738 (Muscle, Myoblast_T0 (Skeletal muscle))
GSM1901504	0.00440423	0.413084	588	GSM1901504 |GPL11154 (HiSeq 2000)|H.sapiens|3110001010000000000000-212 (Pancreas, PP cell (Pancreatic islet))
GSM1846960	0.00474319	0.412213	588	GSM1846960 |GPL16791 (HiSeq 2500)|H.sapiens|7020001000000000000000-715 (Early embryonic tissue, Embryonic stem cell (Inner cell mass))
GSM1846989	0.00499404	0.411603	588	GSM1846989 |GPL16791 (HiSeq 2500)|H.sapiens|7020001000000000000000-715 (Early embryonic tissue, Embryonic stem cell (Inner cell mass))
GSM1269096	0.00541339	0.410641	588	GSM1269096 |GPL16791 (HiSeq 2500)|H.sapiens|6000003010000000000000-738 (Muscle, Myoblast_T24 (Skeletal muscle))
GSM1268988	0.00552438	0.410398	588	GSM1268988 |GPL16791 (HiSeq 2500)|H.sapiens|6000003010000000000000-738 (Muscle, Myoblast_T0 (Skeletal muscle))
GSM1846974	0.00573786	0.409941	588	GSM1846974 |GPL16791 (HiSeq 2500)|H.sapiens|7020001000000000000000-715 (Early embryonic tissue, Embryonic stem cell (Inner cell mass))
GSM1977417	0.00617176	0.409057	588	GSM1977417 |GPL11154 (HiSeq 2000)|H.sapiens|8020000000000000000000-737 (Embryonic blood, CMP+- Myeloid stem cell (CFU-GEMM, CMP) (Cord blood))
GSM1846980	0.00746988	0.406701	588	GSM1846980 |GPL16791 (HiSeq 2500)|H.sapiens|7020001000000000000000-715 (Early embryonic tissue, Embryonic stem cell (Inner cell mass))
GSM1846951	0.00747288	0.406696	588	GSM1846951 |GPL16791 (HiSeq 2500)|H.sapiens|7020001000000000000000-715 (Early embryonic tissue, Embryonic stem cell (Inner cell mass))
GSM1269081	0.0080733	0.405726	588	GSM1269081 |GPL16791 (HiSeq 2500)|H.sapiens|6000003010000000000000-738 (Muscle, Myoblast_T24 (Skeletal muscle))
GSM1269056	0.00858489	0.404947	588	GSM1269056 |GPL16791 (HiSeq 2500)|H.sapiens|6000003010000000000000-738 (Muscle, Myoblast_T24 (Skeletal muscle))
GSM1269195	0.00858636	0.404945	588	GSM1269195 |GPL16791 (HiSeq 2500)|H.sapiens|6000003010000000000000-738 (Muscle, Myoblast_T48 (Skeletal muscle))
GSM1846966	0.00902913	0.404303	588	GSM1846966 |GPL16791 (HiSeq 2500)|H.sapiens|7020001000000000000000-715 (Early embryonic tissue, Embryonic stem cell (Inner cell mass))
GSM1846953	0.0092911	0.403936	588	GSM1846953 |GPL16791 (HiSeq 2500)|H.sapiens|7020001000000000000000-715 (Early embryonic tissue, Embryonic stem cell (Inner cell mass))
GSM1846964	0.00962535	0.40348	588	GSM1846964 |GPL16791 (HiSeq 2500)|H.sapiens|7020001000000000000000-715 (Early embryonic tissue, Embryonic stem cell (Inner cell mass))
GSM1846959	0.00985629	0.403174	588	GSM1846959 |GPL16791 (HiSeq 2500)|H.sapiens|7020001000000000000000-715 (Early embryonic tissue, Embryonic stem cell (Inner cell mass))

### Sheet: Table S2
Supplementary Table S2: Search result when human pancreatic islet cell (GEO id: GSM1901455) is queried
Sample ID	P-value of Fisher's Z-transformed rank correlation coefficient	Spearman's rank correlation coefficient	# genes used for matching	Sample information
GSM1901455	0	1	588	GSM1901455 |GPL11154 (HiSeq 2000)|H.sapiens|3110001010000000000000 (Pancreas, Pancreatic islet cell (Pancreatic islet))
GSM1901456	1.59428e-13	0.558135	588	GSM1901456 |GPL11154 (HiSeq 2000)|H.sapiens|3110001010000000000000-020 (Pancreas, Alpha cell (Pancreatic islet))
GSM1901467	1.15452e-12	0.55035	588	GSM1901467 |GPL11154 (HiSeq 2000)|H.sapiens|3110001010000000000000-212 (Pancreas, PP cell (Pancreatic islet))
GSM1901460	2.42358e-11	0.537575	588	GSM1901460 |GPL11154 (HiSeq 2000)|H.sapiens|3110001010000000000000-212 (Pancreas, PP cell (Pancreatic islet))
GSM1901479	2.65932e-11	0.537168	588	GSM1901479 |GPL11154 (HiSeq 2000)|H.sapiens|3110001010000000000000-212 (Pancreas, PP cell (Pancreatic islet))
GSM1901466	6.68466e-11	0.533072	588	GSM1901466 |GPL11154 (HiSeq 2000)|H.sapiens|3110001010000000000000-020 (Pancreas, Alpha cell (Pancreatic islet))
GSM1901463	6.1042e-10	0.522771	588	GSM1901463 |GPL11154 (HiSeq 2000)|H.sapiens|3110001010000000000000 (Pancreas, Pancreatic islet cell (Pancreatic islet))
GSM1901468	6.68565e-10	0.522332	588	GSM1901468 |GPL11154 (HiSeq 2000)|H.sapiens|3110001010000000000000-212 (Pancreas, PP cell (Pancreatic islet))
GSM1901482	7.51354e-10	0.521767	588	GSM1901482 |GPL11154 (HiSeq 2000)|H.sapiens|3110001010000000000000-026 (Pancreas, Beta cell (Pancreatic islet))
GSM1901465	2.82875e-09	0.515192	588	GSM1901465 |GPL11154 (HiSeq 2000)|H.sapiens|3110001010000000000000-026 (Pancreas, Beta cell (Pancreatic islet))
GSM1901480	3.41163e-09	0.514239	588	GSM1901480 |GPL11154 (HiSeq 2000)|H.sapiens|3110001010000000000000-020 (Pancreas, Alpha cell (Pancreatic islet))
GSM1901475	7.19415e-09	0.510381	588	GSM1901475 |GPL11154 (HiSeq 2000)|H.sapiens|3110001010000000000000-020 (Pancreas, Alpha cell (Pancreatic islet))
GSM1901519	2.98037e-08	0.502736	588	GSM1901519 |GPL11154 (HiSeq 2000)|H.sapiens|3110001010000000000000-026 (Pancreas, Beta cell (Pancreatic islet))
GSM1901507	5.67474e-08	0.499134	588	GSM1901507 |GPL11154 (HiSeq 2000)|H.sapiens|3110002010000000000000-019 (Pancreas, Acinar cell (Pancreatic islet))
GSM1901472	8.54532e-08	0.496796	588	GSM1901472 |GPL11154 (HiSeq 2000)|H.sapiens|3110002010000000000000-019 (Pancreas, Acinar cell (Pancreatic islet))
GSM1901492	1.01343e-07	0.495811	588	GSM1901492 |GPL11154 (HiSeq 2000)|H.sapiens|3110001010000000000000-212 (Pancreas, PP cell (Pancreatic islet))
GSM1901512	1.76738e-07	0.492548	588	GSM1901512 |GPL11154 (HiSeq 2000)|H.sapiens|3110002010000000000000-019 (Pancreas, Acinar cell (Pancreatic islet))
GSM1901493	2.8235e-07	0.489739	588	GSM1901493 |GPL11154 (HiSeq 2000)|H.sapiens|3110001010000000000000-020 (Pancreas, Alpha cell (Pancreatic islet))
GSM1901510	3.31057e-07	0.488772	588	GSM1901510 |GPL11154 (HiSeq 2000)|H.sapiens|3110002010000000000000-019 (Pancreas, Acinar cell (Pancreatic islet))
GSM1901495	3.48297e-07	0.488462	588	GSM1901495 |GPL11154 (HiSeq 2000)|H.sapiens|3110001010000000000000-020 (Pancreas, Alpha cell (Pancreatic islet))
GSM1901484	3.60598e-07	0.48825	588	GSM1901484 |GPL11154 (HiSeq 2000)|H.sapiens|3110001010000000000000-020 (Pancreas, Alpha cell (Pancreatic islet))
GSM1901457	5.1595e-07	0.486039	588	GSM1901457 |GPL11154 (HiSeq 2000)|H.sapiens|3110001010000000000000-067 (Pancreas, Delta cell (Pancreatic islet))
GSM1901489	6.06659e-07	0.485028	588	GSM1901489 |GPL11154 (HiSeq 2000)|H.sapiens|3110001010000000000000-020 (Pancreas, Alpha cell (Pancreatic islet))
GSM1901469	6.49283e-07	0.484602	588	GSM1901469 |GPL11154 (HiSeq 2000)|H.sapiens|3110001010000000000000-026 (Pancreas, Beta cell (Pancreatic islet))
GSM1901496	9.06708e-07	0.482486	588	GSM1901496 |GPL11154 (HiSeq 2000)|H.sapiens|3110001010000000000000-026 (Pancreas, Beta cell (Pancreatic islet))
GSM1901488	1.16447e-06	0.480878	588	GSM1901488 |GPL11154 (HiSeq 2000)|H.sapiens|3110001010000000000000-020 (Pancreas, Alpha cell (Pancreatic islet))
GSM1901509	1.3056e-06	0.480137	588	GSM1901509 |GPL11154 (HiSeq 2000)|H.sapiens|3110001010000000000000-026 (Pancreas, Beta cell (Pancreatic islet))
GSM1901458	1.35183e-06	0.479911	588	GSM1901458 |GPL11154 (HiSeq 2000)|H.sapiens|3110001010000000000000-212 (Pancreas, PP cell (Pancreatic islet))
GSM1901481	1.54557e-06	0.479036	588	GSM1901481 |GPL11154 (HiSeq 2000)|H.sapiens|3110002010000000000000-019 (Pancreas, Acinar cell (Pancreatic islet))
GSM1901464	1.72241e-06	0.478325	588	GSM1901464 |GPL11154 (HiSeq 2000)|H.sapiens|3110002050000000000000-090 (Pancreas, Duct cell (Pancreatic islet))
GSM1901487	1.78169e-06	0.478102	588	GSM1901487 |GPL11154 (HiSeq 2000)|H.sapiens|3110001010000000000000-020 (Pancreas, Alpha cell (Pancreatic islet))
GSM1901518	2.04338e-06	0.477194	588	GSM1901518 |GPL11154 (HiSeq 2000)|H.sapiens|3110001010000000000000-026 (Pancreas, Beta cell (Pancreatic islet))
GSM1901473	2.82784e-06	0.475019	588	GSM1901473 |GPL11154 (HiSeq 2000)|H.sapiens|3110001010000000000000-020 (Pancreas, Alpha cell (Pancreatic islet))
GSM1901461	2.98751e-06	0.474647	588	GSM1901461 |GPL11154 (HiSeq 2000)|H.sapiens|3110002010000000000000-019 (Pancreas, Acinar cell (Pancreatic islet))
GSM1901459	3.02208e-06	0.474569	588	GSM1901459 |GPL11154 (HiSeq 2000)|H.sapiens|3110002050000000000000-090 (Pancreas, Duct cell (Pancreatic islet))
GSM1269056	5.93683e-06	0.469913	588	GSM1269056 |GPL16791 (HiSeq 2500)|H.sapiens|6000003010000000000000-738 (Muscle, Myoblast_T24 (Skeletal muscle))
GSM1901515	6.52381e-06	0.46925	588	GSM1901515 |GPL11154 (HiSeq 2000)|H.sapiens|3110001010000000000000-020 (Pancreas, Alpha cell (Pancreatic islet))
GSM1901470	7.73901e-06	0.468039	588	GSM1901470 |GPL11154 (HiSeq 2000)|H.sapiens|3110001010000000000000-020 (Pancreas, Alpha cell (Pancreatic islet))
GSM1901502	1.13669e-05	0.465271	588	GSM1901502 |GPL11154 (HiSeq 2000)|H.sapiens|3110002010000000000000-019 (Pancreas, Acinar cell (Pancreatic islet))
GSM1901476	1.25438e-05	0.464552	588	GSM1901476 |GPL11154 (HiSeq 2000)|H.sapiens|3110002050000000000000-090 (Pancreas, Duct cell (Pancreatic islet))
GSM1901497	2.2865e-05	0.46008	588	GSM1901497 |GPL11154 (HiSeq 2000)|H.sapiens|3110001010000000000000-020 (Pancreas, Alpha cell (Pancreatic islet))
GSM1901517	2.40417e-05	0.459699	588	GSM1901517 |GPL11154 (HiSeq 2000)|H.sapiens|3110001010000000000000-026 (Pancreas, Beta cell (Pancreatic islet))
GSM1901462	2.57334e-05	0.459181	588	GSM1901462 |GPL11154 (HiSeq 2000)|H.sapiens|3110001010000000000000-067 (Pancreas, Delta cell (Pancreatic islet))
GSM1901474	2.89726e-05	0.458272	588	GSM1901474 |GPL11154 (HiSeq 2000)|H.sapiens|3110001010000000000000-212 (Pancreas, PP cell (Pancreatic islet))
GSM1901511	4.54313e-05	0.454762	588	GSM1901511 |GPL11154 (HiSeq 2000)|H.sapiens|3110002010000000000000-019 (Pancreas, Acinar cell (Pancreatic islet))
GSM1901504	5.58262e-05	0.45312	588	GSM1901504 |GPL11154 (HiSeq 2000)|H.sapiens|3110001010000000000000-212 (Pancreas, PP cell (Pancreatic islet))
GSM1901485	5.63506e-05	0.453045	588	GSM1901485 |GPL11154 (HiSeq 2000)|H.sapiens|3110001010000000000000 (Pancreas, Pancreatic islet cell (Pancreatic islet))
GSM1901516	0.000109585	0.447585	588	GSM1901516 |GPL11154 (HiSeq 2000)|H.sapiens|3110001010000000000000-020 (Pancreas, Alpha cell (Pancreatic islet))
GSM1901494	0.000139095	0.445565	588	GSM1901494 |GPL11154 (HiSeq 2000)|H.sapiens|3110002050000000000000-090 (Pancreas, Duct cell (Pancreatic islet))
GSM1901522	0.000187171	0.443001	588	GSM1901522 |GPL11154 (HiSeq 2000)|H.sapiens|3110001010000000000000-020 (Pancreas, Alpha cell (Pancreatic islet))
GSM1901491	0.000194702	0.442656	588	GSM1901491 |GPL11154 (HiSeq 2000)|H.sapiens|3110002050000000000000-090 (Pancreas, Duct cell (Pancreatic islet))
GSM1269161	0.00023528	0.440986	588	GSM1269161 |GPL16791 (HiSeq 2500)|H.sapiens|6000003010000000000000-738 (Muscle, Myoblast_T48 (Skeletal muscle))
GSM1269246	0.000306746	0.438605	588	GSM1269246 |GPL16791 (HiSeq 2500)|H.sapiens|6000003010000000000000-738 (Muscle, Myoblast_T48 (Skeletal muscle))
GSM1901486	0.000455204	0.434967	588	GSM1901486 |GPL11154 (HiSeq 2000)|H.sapiens|3110001010000000000000-020 (Pancreas, Alpha cell (Pancreatic islet))
GSM1901499	0.000489196	0.434291	588	GSM1901499 |GPL11154 (HiSeq 2000)|H.sapiens|3110001010000000000000-212 (Pancreas, PP cell (Pancreatic islet))
GSM1901508	0.000580925	0.43266	588	GSM1901508 |GPL11154 (HiSeq 2000)|H.sapiens|3110002050000000000000-090 (Pancreas, Duct cell (Pancreatic islet))
GSM1901520	0.000611225	0.432172	588	GSM1901520 |GPL11154 (HiSeq 2000)|H.sapiens|3110001010000000000000-026 (Pancreas, Beta cell (Pancreatic islet))
GSM1269241	0.00139615	0.423937	588	GSM1269241 |GPL16791 (HiSeq 2500)|H.sapiens|6000003010000000000000-738 (Muscle, Myoblast_T48 (Skeletal muscle))
GSM1901490	0.00142711	0.42371	588	GSM1901490 |GPL11154 (HiSeq 2000)|H.sapiens|3110001010000000000000-026 (Pancreas, Beta cell (Pancreatic islet))
GSM1901478	0.00145415	0.423515	588	GSM1901478 |GPL11154 (HiSeq 2000)|H.sapiens|3110002050000000000000-090 (Pancreas, Duct cell (Pancreatic islet))
GSM1269297	0.00166036	0.422126	588	GSM1269297 |GPL11154 (HiSeq 2000)|H.sapiens|6000003010000000000000-738 (Muscle, Myoblast_T72 (Skeletal muscle))
GSM1269251	0.00175438	0.421544	588	GSM1269251 |GPL11154 (HiSeq 2000)|H.sapiens|6000003010000000000000-738 (Muscle, Myoblast_T72 (Skeletal muscle))
GSM1269220	0.00221664	0.419036	588	GSM1269220 |GPL16791 (HiSeq 2500)|H.sapiens|6000003010000000000000-738 (Muscle, Myoblast_T48 (Skeletal muscle))
GSM1269329	0.00236105	0.418349	588	GSM1269329 |GPL11154 (HiSeq 2000)|H.sapiens|6000003010000000000000-738 (Muscle, Myoblast_T72 (Skeletal muscle))
GSM1901483	0.0024896	0.417768	588	GSM1901483 |GPL11154 (HiSeq 2000)|H.sapiens|3110002050000000000000-090 (Pancreas, Duct cell (Pancreatic islet))
GSM1268996	0.00265816	0.417045	588	GSM1268996 |GPL16791 (HiSeq 2500)|H.sapiens|6000003010000000000000-738 (Muscle, Myoblast_T0 (Skeletal muscle))
GSM1269146	0.00271083	0.416828	588	GSM1269146 |GPL16791 (HiSeq 2500)|H.sapiens|6000003010000000000000-738 (Muscle, Myoblast_T24 (Skeletal muscle))
GSM1901521	0.00282732	0.41636	588	GSM1901521 |GPL11154 (HiSeq 2000)|H.sapiens|3110002010000000000000-019 (Pancreas, Acinar cell (Pancreatic islet))
GSM1269045	0.00283625	0.416325	588	GSM1269045 |GPL16791 (HiSeq 2500)|H.sapiens|6000003010000000000000-738 (Muscle, Myoblast_T0 (Skeletal muscle))
GSM1269298	0.00293637	0.415938	588	GSM1269298 |GPL11154 (HiSeq 2000)|H.sapiens|6000003010000000000000-738 (Muscle, Myoblast_T72 (Skeletal muscle))
GSM1846974	0.00361127	0.413596	588	GSM1846974 |GPL16791 (HiSeq 2500)|H.sapiens|7020001000000000000000-715 (Early embryonic tissue, Embryonic stem cell (Inner cell mass))
GSM1269096	0.00487091	0.41011	588	GSM1269096 |GPL16791 (HiSeq 2500)|H.sapiens|6000003010000000000000-738 (Muscle, Myoblast_T24 (Skeletal muscle))
GSM1269097	0.00555667	0.408535	588	GSM1269097 |GPL16791 (HiSeq 2500)|H.sapiens|6000003010000000000000-738 (Muscle, Myoblast_T24 (Skeletal muscle))
GSM1269102	0.00569763	0.408233	588	GSM1269102 |GPL16791 (HiSeq 2500)|H.sapiens|6000003010000000000000-738 (Muscle, Myoblast_T24 (Skeletal muscle))
GSM1269141	0.00597775	0.407651	588	GSM1269141 |GPL16791 (HiSeq 2500)|H.sapiens|6000003010000000000000-738 (Muscle, Myoblast_T24 (Skeletal muscle))
GSM1846968	0.00648141	0.406663	588	GSM1846968 |GPL16791 (HiSeq 2500)|H.sapiens|7020001000000000000000-715 (Early embryonic tissue, Embryonic stem cell (Inner cell mass))
GSM1269017	0.0070816	0.405568	588	GSM1269017 |GPL16791 (HiSeq 2500)|H.sapiens|6000003010000000000000-738 (Muscle, Myoblast_T0 (Skeletal muscle))
GSM1269084	0.0073853	0.405045	588	GSM1269084 |GPL16791 (HiSeq 2500)|H.sapiens|6000003010000000000000-738 (Muscle, Myoblast_T24 (Skeletal muscle))
GSM1269082	0.00766038	0.404587	588	GSM1269082 |GPL16791 (HiSeq 2500)|H.sapiens|6000003010000000000000-738 (Muscle, Myoblast_T24 (Skeletal muscle))
GSM1269278	0.00767891	0.404557	588	GSM1269278 |GPL11154 (HiSeq 2000)|H.sapiens|6000003010000000000000-738 (Muscle, Myoblast_T72 (Skeletal muscle))
GSM1269250	0.00818235	0.403756	588	GSM1269250 |GPL11154 (HiSeq 2000)|H.sapiens|6000003010000000000000-738 (Muscle, Myoblast_T72 (Skeletal muscle))
GSM1269120	0.00834672	0.403504	588	GSM1269120 |GPL16791 (HiSeq 2500)|H.sapiens|6000003010000000000000-738 (Muscle, Myoblast_T24 (Skeletal muscle))
GSM1269151	0.00852809	0.40323	588	GSM1269151 |GPL16791 (HiSeq 2500)|H.sapiens|6000003010000000000000-738 (Muscle, Myoblast_T24 (Skeletal muscle))
GSM1269272	0.0085307	0.403226	588	GSM1269272 |GPL11154 (HiSeq 2000)|H.sapiens|6000003010000000000000-738 (Muscle, Myoblast_T72 (Skeletal muscle))
GSM1268977	0.00857051	0.403167	588	GSM1268977 |GPL16791 (HiSeq 2500)|H.sapiens|6000003010000000000000-738 (Muscle, Myoblast_T0 (Skeletal muscle))
GSM1268969	0.00876283	0.402884	588	GSM1268969 |GPL16791 (HiSeq 2500)|H.sapiens|6000003010000000000000-738 (Muscle, Myoblast_T0 (Skeletal muscle))
GSM1269142	0.00886736	0.402732	588	GSM1269142 |GPL16791 (HiSeq 2500)|H.sapiens|6000003010000000000000-738 (Muscle, Myoblast_T24 (Skeletal muscle))
GSM1269319	0.00928533	0.402141	588	GSM1269319 |GPL11154 (HiSeq 2000)|H.sapiens|6000003010000000000000-738 (Muscle, Myoblast_T72 (Skeletal muscle))
GSM1269013	0.00938667	0.402001	588	GSM1269013 |GPL16791 (HiSeq 2500)|H.sapiens|6000003010000000000000-738 (Muscle, Myoblast_T0 (Skeletal muscle))
GSM1269042	0.00991925	0.401286	588	GSM1269042 |GPL16791 (HiSeq 2500)|H.sapiens|6000003010000000000000-738 (Muscle, Myoblast_T0 (Skeletal muscle))

### Sheet: Table S3
Supplementary Table S3: Search result when mouse Reg4-positive intestinal cell (GEO id: GSM1524296) is queried
Sample ID	P-value of Fisher's Z-transformed rank correlation coefficient	Spearman's rank correlation coefficient	# genes used for matching	Sample information
GSM1524296	0	1	478	GSM1524296 |GPL17021 (HiSeq 2500)|M.musculus|3120200000000000000000-086 (Small intestine, Reg4-positive intestinal cell (Intestinal gland))
GSM1524297	0	0.810754	478	GSM1524297 |GPL17021 (HiSeq 2500)|M.musculus|3120200000000000000000-086 (Small intestine, Reg4-positive intestinal cell (Intestinal gland))
GSM1987583	0	0.642366	478	GSM1987583 |GPL19057 (NextSeq 500)|M.musculus|3120102010200000000000-082 (Small intestine, 8 week CD24+ cell)
GSM1987581	0	0.641867	478	GSM1987581 |GPL19057 (NextSeq 500)|M.musculus|3120102010200000000000-082 (Small intestine, Lgr5-positive intestinal cell (CBC cell), CD24+ fraction)
GSM1987579	0	0.635557	478	GSM1987579 |GPL19057 (NextSeq 500)|M.musculus|3120102010200000000000-082 (Small intestine, Lgr5-positive intestinal cell (CBC cell))
GSM1524295	0	0.632706	478	GSM1524295 |GPL17021 (HiSeq 2500)|M.musculus|3120102000001000000000-089 (Small intestine, Single cell from whole intestinal organoids (Intestinal gland))
GSM1987584	0	0.6326	478	GSM1987584 |GPL19057 (NextSeq 500)|M.musculus|3120102010200000000000-082 (Small intestine, 8 week CD24+ cell)
GSM1987582	0	0.627502	478	GSM1987582 |GPL19057 (NextSeq 500)|M.musculus|3120102010200000000000-082 (Small intestine, Lgr5-positive intestinal cell (CBC cell), CD24+ fraction)
GSM1524293	0	0.623449	478	GSM1524293 |GPL17021 (HiSeq 2500)|M.musculus|3120102000001000000000-089 (Small intestine, Single cell from whole intestinal organoids (Intestinal gland))
GSM1987578	0	0.620175	478	GSM1987578 |GPL19057 (NextSeq 500)|M.musculus|3120102010200000000000-082 (Small intestine, Lgr5-positive intestinal cell (CBC cell), CD24+ fraction)
GSM1625892	0	0.619454	478	GSM1625892 |GPL17021 (HiSeq 2500)|M.musculus|3120102010200000000000-082 (Small intestine, Lgr5-positive intestinal cell (CBC cell) (Intestinal gland))
GSM1625894	0	0.618329	478	GSM1625894 |GPL17021 (HiSeq 2500)|M.musculus|3120200000000000000000-086 (Small intestine, Reg4-positive cell (Intestinal gland))
GSM1524287	0	0.617669	478	GSM1524287 |GPL17021 (HiSeq 2500)|M.musculus|3120102000001000000000-089 (Small intestine, Single cell from whole intestinal organoids (Intestinal gland))
GSM1524283	0	0.610478	478	GSM1524283 |GPL17021 (HiSeq 2500)|M.musculus|3120102000001000000000-089 (Small intestine, Single cell from whole intestinal organoids (Intestinal gland))
GSM2077296	0	0.607779	478	GSM2077296 |GPL19057 (NextSeq 500)|M.musculus|6000001010000000000000-724 (Bone marrow, Hematopoietic stem cell)
GSM1625893	0	0.60622	478	GSM1625893 |GPL17021 (HiSeq 2500)|M.musculus|3120102010200000000000-082 (Small intestine, Lgr5-positive intestinal cell (CBC cell) (Intestinal gland))
GSM1524301	0	0.606107	478	GSM1524301 |GPL17021 (HiSeq 2500)|M.musculus|3120200000000000000000-086 (Small intestine, Reg4-positive intestinal cell (Intestinal gland))
GSM1524282	0	0.605301	478	GSM1524282 |GPL17021 (HiSeq 2500)|M.musculus|3120102000001000000000-089 (Small intestine, Single cell from whole intestinal organoids (Intestinal gland))
GSM1524286	0	0.602813	478	GSM1524286 |GPL17021 (HiSeq 2500)|M.musculus|3120102000001000000000-089 (Small intestine, Single cell from whole intestinal organoids (Intestinal gland))
GSM1524284	0	0.600476	478	GSM1524284 |GPL17021 (HiSeq 2500)|M.musculus|3120102000001000000000-089 (Small intestine, Single cell from whole intestinal organoids (Intestinal gland))
GSM1987577	1.11022e-16	0.597152	478	GSM1987577 |GPL19057 (NextSeq 500)|M.musculus|3120102010200000000000-082 (Small intestine, 3 week CD24+ cell)
GSM1524300	1.11022e-16	0.597004	478	GSM1524300 |GPL17021 (HiSeq 2500)|M.musculus|3120200000000000000000-086 (Small intestine, Reg4-positive intestinal cell (Intestinal gland))
GSM1524285	2.22045e-16	0.595535	478	GSM1524285 |GPL17021 (HiSeq 2500)|M.musculus|3120102000001000000000-089 (Small intestine, Single cell from whole intestinal organoids (Intestinal gland))
GSM1625891	2.22045e-16	0.594874	478	GSM1625891 |GPL17021 (HiSeq 2500)|M.musculus|3120102010200000000000-082 (Small intestine, Lgr5-positive intestinal cell (CBC cell) (Intestinal gland))
GSM1524292	2.22045e-16	0.594699	478	GSM1524292 |GPL17021 (HiSeq 2500)|M.musculus|3120102000001000000000-089 (Small intestine, Single cell from whole intestinal organoids (Intestinal gland))
GSM1524299	1.66533e-15	0.587295	478	GSM1524299 |GPL17021 (HiSeq 2500)|M.musculus|3120200000000000000000-086 (Small intestine, Reg4-positive intestinal cell (Intestinal gland))
GSM2041931	3.21965e-15	0.584718	478	GSM2041931 |GPL19057 (NextSeq 500)|M.musculus|6000001010000000000000 (Bone marrow, Bone marrow cell)
GSM2041928	3.66374e-15	0.58428	478	GSM2041928 |GPL19057 (NextSeq 500)|M.musculus|6000001010000000000000 (Bone marrow, Bone marrow cell)
GSM1524298	1.15463e-14	0.579815	478	GSM1524298 |GPL17021 (HiSeq 2500)|M.musculus|3120200000000000000000-086 (Small intestine, Reg4-positive intestinal cell (Intestinal gland))
GSM1524302	1.16573e-14	0.579762	478	GSM1524302 |GPL17021 (HiSeq 2500)|M.musculus|3120200000000000000000-086 (Small intestine, Reg4-positive intestinal cell (Intestinal gland))
GSM1625890	1.37668e-14	0.579125	478	GSM1625890 |GPL17021 (HiSeq 2500)|M.musculus|3120102010200000000000-082 (Small intestine, Lgr5-positive intestinal cell (CBC cell) (Intestinal gland))
GSM2041932	1.45439e-14	0.578893	478	GSM2041932 |GPL19057 (NextSeq 500)|M.musculus|6000001010000000000000 (Bone marrow, Bone marrow cell)
GSM1524294	3.41949e-14	0.575488	478	GSM1524294 |GPL17021 (HiSeq 2500)|M.musculus|3120102000001000000000-089 (Small intestine, Single cell from whole intestinal organoids (Intestinal gland))
GSM1684382	6.71685e-14	0.572753	478	GSM1684382 |GPL19057 (NextSeq 500)|M.musculus|3120102010200000000000-082 (Small intestine, Lgr5-positive intestinal cell (CBC cell) (Intestinal gland))
GSM1684383	6.92779e-14	0.572626	478	GSM1684383 |GPL19057 (NextSeq 500)|M.musculus|3120102010200000000000-082 (Small intestine, Lgr5-positive intestinal cell (CBC cell) (Intestinal gland))
GSM1987576	4.61742e-13	0.564669	478	GSM1987576 |GPL19057 (NextSeq 500)|M.musculus|3120102010200000000000-082 (Small intestine, Lgr5-positive intestinal cell (CBC cell), CD24+ fraction)
GSM1987575	8.3944e-13	0.562082	478	GSM1987575 |GPL17021 (HiSeq 2500)|M.musculus|3120102010200000000000-082 (Small intestine, Lgr5-positive intestinal cell (CBC cell))
GSM1684388	8.3944e-13	0.562082	478	GSM1684388 |GPL17021 (HiSeq 2500)|M.musculus|3120102010200000000000-082 (Small intestine, Lgr5-positive intestinal cell (CBC cell) (Intestinal gland))
GSM2041933	1.39566e-12	0.55985	478	GSM2041933 |GPL19057 (NextSeq 500)|M.musculus|6000001010000000000000 (Bone marrow, Bone marrow cell)
GSM1987573	1.71474e-12	0.558937	478	GSM1987573 |GPL17021 (HiSeq 2500)|M.musculus|3120102010200000000000-082 (Small intestine, Lgr5-positive intestinal cell (CBC cell))
GSM1684386	1.71474e-12	0.558937	478	GSM1684386 |GPL17021 (HiSeq 2500)|M.musculus|3120102010200000000000-082 (Small intestine, Lgr5-positive intestinal cell (CBC cell) (Intestinal gland))
GSM2041925	1.92268e-12	0.558427	478	GSM2041925 |GPL19057 (NextSeq 500)|M.musculus|6000001010000000000000 (Bone marrow, Bone marrow cell)
GSM2041927	2.04081e-12	0.558161	478	GSM2041927 |GPL19057 (NextSeq 500)|M.musculus|6000001010000000000000 (Bone marrow, Bone marrow cell)
GSM2077294	4.64406e-12	0.554448	478	GSM2077294 |GPL19057 (NextSeq 500)|M.musculus|6000001010000000000000-724 (Bone marrow, Hematopoietic stem cell)
GSM1987570	1.92825e-11	0.547815	478	GSM1987570 |GPL17021 (HiSeq 2500)|M.musculus|3120102010200000000000-082 (Small intestine, Lgr5-positive intestinal cell (CBC cell))
GSM1684384	1.92825e-11	0.547815	478	GSM1684384 |GPL17021 (HiSeq 2500)|M.musculus|3120102010200000000000-082 (Small intestine, Lgr5-positive intestinal cell (CBC cell) (Intestinal gland))
GSM2041929	2.23573e-11	0.54711	478	GSM2041929 |GPL19057 (NextSeq 500)|M.musculus|6000001010000000000000 (Bone marrow, Bone marrow cell)
GSM1684385	3.03579e-11	0.545643	478	GSM1684385 |GPL17021 (HiSeq 2500)|M.musculus|3120102010200000000000-082 (Small intestine, Lgr5-positive intestinal cell (CBC cell) (Intestinal gland))
GSM1987571	3.03579e-11	0.545643	478	GSM1987571 |GPL17021 (HiSeq 2500)|M.musculus|3120102010200000000000-082 (Small intestine, Lgr5-positive intestinal cell (CBC cell))
GSM1987574	4.47653e-11	0.543761	478	GSM1987574 |GPL17021 (HiSeq 2500)|M.musculus|3120102010200000000000-082 (Small intestine, Lgr5-positive intestinal cell (CBC cell))
GSM1684387	4.47653e-11	0.543761	478	GSM1684387 |GPL17021 (HiSeq 2500)|M.musculus|3120102010200000000000-082 (Small intestine, Lgr5-positive intestinal cell (CBC cell) (Intestinal gland))
GSM2041930	5.41274e-11	0.542833	478	GSM2041930 |GPL19057 (NextSeq 500)|M.musculus|6000001010000000000000 (Bone marrow, Bone marrow cell)
GSM1524288	4.14933e-10	0.532531	478	GSM1524288 |GPL17021 (HiSeq 2500)|M.musculus|3120102000001000000000-089 (Small intestine, Single cell from whole intestinal organoids (Intestinal gland))
GSM2041926	4.81681e-10	0.53175	478	GSM2041926 |GPL19057 (NextSeq 500)|M.musculus|6000001010000000000000 (Bone marrow, Bone marrow cell)
GSM2041924	4.83611e-10	0.531729	478	GSM2041924 |GPL19057 (NextSeq 500)|M.musculus|6000001010000000000000 (Bone marrow, Bone marrow cell)
GSM2041919	5.84951e-10	0.530727	478	GSM2041919 |GPL19057 (NextSeq 500)|M.musculus|6000001010000000000000 (Bone marrow, Bone marrow cell)
GSM2041922	7.51281e-09	0.516641	478	GSM2041922 |GPL19057 (NextSeq 500)|M.musculus|6000001010000000000000 (Bone marrow, Bone marrow cell)
GSM2077295	2.65354e-08	0.509183	478	GSM2077295 |GPL19057 (NextSeq 500)|M.musculus|6000001010000000000000-724 (Bone marrow, Hematopoietic stem cell)
GSM1524289	3.38638e-08	0.5077	478	GSM1524289 |GPL17021 (HiSeq 2500)|M.musculus|3120102000001000000000-089 (Small intestine, Single cell from whole intestinal organoids (Intestinal gland))
GSM2041920	4.29942e-08	0.506233	478	GSM2041920 |GPL19057 (NextSeq 500)|M.musculus|6000001010000000000000 (Bone marrow, Bone marrow cell)
GSM2041918	5.87796e-08	0.504291	478	GSM2041918 |GPL19057 (NextSeq 500)|M.musculus|6000001010000000000000 (Bone marrow, Bone marrow cell)
GSM1524291	6.36284e-08	0.503795	478	GSM1524291 |GPL17021 (HiSeq 2500)|M.musculus|3120102000001000000000-089 (Small intestine, Single cell from whole intestinal organoids (Intestinal gland))
GSM2077292	1.0365e-07	0.500704	478	GSM2077292 |GPL17021 (HiSeq 2500)|M.musculus|6000001010000000000000-724 (Bone marrow, Hematopoietic stem cell)
GSM1524290	1.70677e-07	0.497479	478	GSM1524290 |GPL17021 (HiSeq 2500)|M.musculus|3120102000001000000000-089 (Small intestine, Single cell from whole intestinal organoids (Intestinal gland))
GSM1524303	2.03636e-06	0.480322	478	GSM1524303 |GPL17021 (HiSeq 2500)|M.musculus|3120200000000000000000-086 (Small intestine, Reg4-positive intestinal cell (Intestinal gland))
GSM1839354	1.02302e-05	0.467951	478	GSM1839354 |GPL13112 (HiSeq 2000)|M.musculus|1010201000000000000000-189 (Brain, Endo Myl9 (Cerebral cortex, VISp, all))
GSM2041921	2.13997e-05	0.461909	478	GSM2041921 |GPL19057 (NextSeq 500)|M.musculus|6000001010000000000000 (Bone marrow, Bone marrow cell)
GSM2041923	2.98577e-05	0.459093	478	GSM2041923 |GPL19057 (NextSeq 500)|M.musculus|6000001010000000000000 (Bone marrow, Bone marrow cell)
GSM2041917	0.000210457	0.441266	478	GSM2041917 |GPL19057 (NextSeq 500)|M.musculus|6000001010000000000000 (Bone marrow, Bone marrow cell)
GSM1839967	0.00027702	0.438548	478	GSM1839967 |GPL17021 (HiSeq 2500)|M.musculus|1010201000600000000000-189 (Brain, L6a Plcxd3 (Cerebral cortex, VISp, L6a))
GSM1840765	0.000346826	0.436282	478	GSM1840765 |GPL17021 (HiSeq 2500)|M.musculus|1010201000000000000000-189 (Brain, L2 and L3 Otof (Cerebral cortex, VISp, upper))
GSM1840736	0.000428371	0.434113	478	GSM1840736 |GPL17021 (HiSeq 2500)|M.musculus|1010201000000000000000-189 (Brain, L2 and L3 Otof (Cerebral cortex, VISp, all))
GSM1271868	0.000631649	0.430024	478	GSM1271868 |GPL13112 (HiSeq 2000)|M.musculus|3080101000001000000000-254 (Lung, Type II pneumocyte (Distal lung epithelium))
GSM1839723	0.000875069	0.426482	478	GSM1839723 |GPL13112 (HiSeq 2000)|M.musculus|1010201000000000000000-189 (Brain, Endo Tbc1d4 (Cerebral cortex, VISp, all))
GSM1840619	0.000882895	0.426383	478	GSM1840619 |GPL17021 (HiSeq 2500)|M.musculus|1010201000400000000000-189 (Brain, L4 Sparcl1 (Cerebral cortex, VISp, L4))
GSM1840272	0.000932224	0.425782	478	GSM1840272 |GPL17021 (HiSeq 2500)|M.musculus|1010201000000000000000-189 (Brain, L4 Sparcl1 (Cerebral cortex, VISp, all))
GSM2041916	0.00100291	0.424968	478	GSM2041916 |GPL19057 (NextSeq 500)|M.musculus|6000001010000000000000 (Bone marrow, Bone marrow cell)
GSM1271881	0.00129253	0.4221	478	GSM1271881 |GPL13112 (HiSeq 2000)|M.musculus|3080101000001000000000-254 (Lung, Type II pneumocyte (Distal lung epithelium))
GSM1271903	0.00148021	0.420539	478	GSM1271903 |GPL13112 (HiSeq 2000)|M.musculus|3080101000001000000000-254 (Lung, Type II pneumocyte (Distal lung epithelium))
GSM1839834	0.0016755	0.419093	478	GSM1839834 |GPL13112 (HiSeq 2000)|M.musculus|1010201000000000000000-189 (Brain, Endo Myl9 (Cerebral cortex, VISp, all))
GSM1840563	0.00186002	0.417859	478	GSM1840563 |GPL13112 (HiSeq 2000)|M.musculus|1010201000100000000000-189 (Brain, Astro Gja1 (Cerebral cortex, VISp, L1))
GSM2063823	0.00218874	0.415912	478	GSM2063823 |GPL17021 (HiSeq 2500)|M.musculus|3110001010000000000000 (Pancreas, Pancreatic islet cell (Pancreatic islet))
GSM1839955	0.0025209	0.414193	478	GSM1839955 |GPL13112 (HiSeq 2000)|M.musculus|1010201000600000000000-189 (Brain, L6a Plcxd3 (Cerebral cortex, VISp, L6a))
GSM1839738	0.00257486	0.413933	478	GSM1839738 |GPL13112 (HiSeq 2000)|M.musculus|1010201000100000000000-189 (Brain, Astro Gja1 (Cerebral cortex, VISp, L1))
GSM2063782	0.00264232	0.413615	478	GSM2063782 |GPL17021 (HiSeq 2500)|M.musculus|3110001010000000000000 (Pancreas, Pancreatic islet cell (Pancreatic islet))
GSM1839952	0.00265572	0.413553	478	GSM1839952 |GPL13112 (HiSeq 2000)|M.musculus|1010201000600000000000-189 (Brain, L6a Plcxd3 (Cerebral cortex, VISp, L6a))
GSM1839986	0.00267305	0.413473	478	GSM1839986 |GPL17021 (HiSeq 2500)|M.musculus|1010201000600000000000-189 (Brain, Astro Gja1 (Cerebral cortex, VISp, L6a))
GSM1840590	0.00276623	0.413049	478	GSM1840590 |GPL13112 (HiSeq 2000)|M.musculus|1010201000400000000000-189 (Brain, L4 Scnn1a (Cerebral cortex, VISp, L4))
GSM2064025	0.00319222	0.411262	478	GSM2064025 |GPL17021 (HiSeq 2500)|M.musculus|3110001010000000000000 (Pancreas, Pancreatic islet cell (Pancreatic islet))
GSM2063720	0.0033517	0.410647	478	GSM2063720 |GPL17021 (HiSeq 2500)|M.musculus|3110001010000000000000 (Pancreas, Pancreatic islet cell (Pancreatic islet))
GSM1488401	0.00339327	0.410491	478	GSM1488401 |GPL13112 (HiSeq 2000)|M.musculus|6000001010000000000000-975 (Bone marrow, PreDC_sorted_CD45+_Lin-_MHC2-_CD11c+_FLT3+_CD172a-_B220-)
GSM1839500	0.00340267	0.410456	478	GSM1839500 |GPL13112 (HiSeq 2000)|M.musculus|1010201000800000000000-189 (Brain, Astro Gja1 (Cerebral cortex, VISp, L1-L2 and L3))
GSM2063609	0.00384053	0.408912	478	GSM2063609 |GPL17021 (HiSeq 2500)|M.musculus|3110001010000000000000 (Pancreas, Pancreatic islet cell (Pancreatic islet))
GSM1840680	0.00392276	0.408639	478	GSM1840680 |GPL13112 (HiSeq 2000)|M.musculus|1010201000400000000000-189 (Brain, Oligo Opalin (Cerebral cortex, VISp, L4))
GSM1840013	0.00401616	0.408336	478	GSM1840013 |GPL17021 (HiSeq 2500)|M.musculus|1010201000600000000000-189 (Brain, Oligo Opalin (Cerebral cortex, VISp, L6))
GSM1839210	0.00428187	0.407506	478	GSM1839210 |GPL13112 (HiSeq 2000)|M.musculus|1010201000000000000000-189 (Brain, Vip Chat (Cerebral cortex, VISp, all))
GSM1839977	0.00434076	0.407328	478	GSM1839977 |GPL17021 (HiSeq 2500)|M.musculus|1010201000600000000000-189 (Brain, Oligo Opalin (Cerebral cortex, VISp, L6a))
GSM1839742	0.00439359	0.40717	478	GSM1839742 |GPL13112 (HiSeq 2000)|M.musculus|1010201000100000000000-189 (Brain, L2 Ngb (Cerebral cortex, VISp, L1))
GSM1839652	0.00442542	0.407076	478	GSM1839652 |GPL13112 (HiSeq 2000)|M.musculus|1010201000000000000000-189 (Brain, Vip Cxcl14_Car4 (Cerebral cortex, VISp, upper))
GSM1839239	0.00465144	0.406423	478	GSM1839239 |GPL13112 (HiSeq 2000)|M.musculus|1010201000000000000000-189 (Brain, Astro Gja1 (Cerebral cortex, VISp, upper))
